# Resolving evolutionary relationships in the groundsels: phylogenomics, divergence time estimates, and biogeography of *Packera* (Asteraceae: Senecioneae)

**DOI:** 10.1101/2023.07.18.549592

**Authors:** Erika R. Moore-Pollard, Jennifer R. Mandel

## Abstract

The genus *Packera* belongs to the sunflower family and contains an estimated 64 species and varieties endemic to North America. Some *Packera* are known to hybridize or exhibit polyploidy, making it difficult to reconstruct evolutionary relationships within the group. Previous molecular phylogenetic studies of *Packera* employing ITS data recovered low resolution trees, providing little information on the evolutionary relationships within this complex genus. Therefore, we used next-generation sequencing data to infer nuclear and plastid phylogenies of *Packera* and related Senecioneae taxa. The nuclear phylogeny was calibrated to produce a timetree, then used to reconstruct the macroevolutionary history of *Packera,* including its historical biogeography. We then compared the reconstructed evolutionary history to previously published scenarios based on phylogenetic and geohistorical data. We found that the nuclear and plastid phylogenies were highly incongruent, with the nuclear tree presenting higher resolution than the plastid tree which had an apparent lack of plastid diversity. The nuclear tree indicated that geography may have played a major role in the evolution and taxonomic diversification of *Packera*. The estimated origin of *Packera* at approximately 19.2MY – 25.9MY (late Oligocene to early Miocene) is older than in most other studies. Nonetheless, it aligns well with previous geohistorical predictions, which suggest that speciation and diversification events in *Packera* were driven by changes in geography and climate in North America. Moreover, *Packera* likely originated in the western United States or Mexico, and subsequently diversified north and east into the rest of North America and Russia, in agreement with other studies.
