## Supplementary material for "Resolving evolutionary relationships in the groundsels: phylogenomics, divergence time estimates, and biogeography of *Packera* (Asteraceae: Senecioneae)": SupplementalTable1_Vouchers.xlsx

### Sheet: Vouchers_106
Supplemental Table 1. Voucher specimens of the 108 taxa used in this study. Publication status and authorities assigned by IPNI.
NCBI BioSample Accession	Subfamily	Tribe	Species name	Authority	Publication status	Location	Collector(s)	Collection #	Coll. Date	Herbarium	Sheet barcode or ID number	DNA extraction method	Published for the first time in:
SAMN11585351	Asteroideae	Anthemideae	Achillea nobilis	L.	Accepted	Kazakhstan; Shyghys Qazaqstan Province	Kåre Bremer	3127	1993-06-16	UPS	UPS V-089366	CTAB protocol, Qiagen DNeasy plant mini kit, or SP Omega Biotek Plant Kit	Mandel et al. 2019
SAMN11585352	Asteroideae	Anthemideae	Anthemis arvensis	L.	Accepted	Spain; Andalucia	Watson, L.E.	95-29B	1995-06-01	MU	MU186751, barcode 000002656	CTAB protocol, Qiagen DNeasy plant mini kit, or SP Omega Biotek Plant Kit	Mandel et al. 2019
SAMN11585354	Asteroideae	Anthemideae	Artemisia vulgaris	L.	Accepted	USA; cultivated, OU greenhouse	Schultz, Leila	11881	s.d.	OKL	mounting cue	CTAB protocol, Qiagen DNeasy plant mini kit, or SP Omega Biotek Plant Kit	Mandel et al. 2019
SAMN11585451	Asteroideae	Senecioneae	Brachyglottis repanda	J.R.Forst. & G.Forst.	Accepted	New Zealand; Marlborough, New Zealand; Wakamarina riverbed	K. Ford	45/91	1991-11-06	MO	N/A	CTAB protocol, Qiagen DNeasy plant mini kit, or SP Omega Biotek Plant Kit	Mandel et al. 2019
SAMN11585452	Asteroideae	Senecioneae	Cacaliopsis nardosmia	(A.Gray) A.Gray	Accepted	USA; Oregon, Hood River County	Errter, B.	6502	1986-07-03	UC	N/A	CTAB protocol, Qiagen DNeasy plant mini kit, or SP Omega Biotek Plant Kit	Mandel et al. 2019
SAMN11585357	Asteroideae	Anthemideae	Cotula turbinata	L.	Accepted	South Africa; Western Cape	Watson L.E. & Panero J.	94-15	1994-11-25	MU	MU186799, 000002409	CTAB protocol, Qiagen DNeasy plant mini kit, or SP Omega Biotek Plant Kit	Mandel et al. 2019
SAMN11585405	Asteroideae	Gnaphalieae	Disparago ericoides	(L.) Hilliard & B.L. Burtt	Accepted	South Africa: Western Cape	Funk V.A., Koekemoer M. & Steyn H.	12985	2014-01-15	US	mounting cue	CTAB protocol, Qiagen DNeasy plant mini kit, or SP Omega Biotek Plant Kit	Mandel et al. 2019
SAMN31976455	Asteroideae	Senecioneae	Doronicum pardalianches	L.	Accepted	USA; OR, Linn County; Roaring River Linn County Park, off of Fish Hatchery Road ca. 7.4 miles east of its junction with State Hwy. 226; ca. 8.5 air miles east of Crabtree	Richard R. Halse	8787	2013-05-07	NY	02329858	Omega Biotek EZNA SQ Plant DNA kit	here
SAMN11585453	Asteroideae	Senecioneae	Elekmania barahonensis	(Urb.) B.Nord.	Accepted	Dominican Republic; Barahona Province, Sierra de Bahoruco	Nordenstam, B. & Lundin, R.	489	1999-04-03	S	unmounted	CTAB protocol, Qiagen DNeasy plant mini kit, or SP Omega Biotek Plant Kit	Mandel et al. 2019
SAMN31976456	Asteroideae	Senecioneae	Emilia fosbergii	Nicolson	Accepted	USA; FL, Osceola County; South Florida Water Management District Canal, growing along the roadside.	Wayne D. Longbottom, David H. Williams, Holly L. Williams	14545	2010-11-18	NY	02074297	Omega Biotek EZNA SQ Plant DNA kit	here
SAMN31976457	Asteroideae	Senecioneae	Erechtites hieraciifolius	(L.) Raf. ex DC.	Accepted	USA; TN, Shelby County; In house garden	E.R. Moore	4	2019-05-20	MEM	20908	Omega Biotek EZNA SQ Plant DNA kit	here
SAMN31976458	Asteroideae	Senecioneae	Jacobaea vulgaris	(L.) Claus	Accepted	USA; WA, Lewis County	Ben Legler	13383	2014-09-23	WTU	408069	Omega Biotek EZNA SQ Plant DNA kit	here
SAMN31976459	Asteroideae	Senecioneae	Packera × memmingeri	(Britton ex Small) Weakley	Accepted	USA; Tennessee, Hancock County	Schilling and Floden	3032	2016-05-06	unknown	N/A	Qiagen Plant minikit technology	here
SAMN31976460	Asteroideae	Senecioneae	Packera actinella	(Greene) W.A.Weber & Á.Löve	Accepted	USA; AZ, Coconino County	Max Licher	597	2011-06-05	ASU	249430	Omega Biotek EZNA SQ Plant DNA kit	here
SAMN11585455	Asteroideae	Senecioneae	Packera anonyma	(Alph.Wood) W.A.Weber & Á.Löve	Accepted	USA; TN, Knox County	Schilling, E.	2765	s.d.	TENN	N/A	CTAB protocol, Qiagen DNeasy plant mini kit, or SP Omega Biotek Plant Kit	Mandel et al. 2019
SAMN31976461	Asteroideae	Senecioneae	Packera antennariifolia	(Britton) W.A.Weber & Á.Löve	Accepted	USA; VA; On bare shale, foot of Signal Knob, near Strasburg, VA	H. A. Allard	s.n.	1934-04-28	OSC	178316	Omega Biotek EZNA SQ Plant DNA kit	here
SAMN31976462	Asteroideae	Senecioneae	Packera aurea	(L.) Á.Löve & D.Löve	Accepted	USA; Tennessee, Campbell County	Floden	866	s.d.	TENN	N/A	Qiagen Plant minikit technology	here
SAMN31976463	Asteroideae	Senecioneae	Packera bellidifolia	(Kunth) W.A.Weber & Á.Löve	Accepted	Mexico; Hidalgo, Mexico	Jose Luis Villasenor Rios	164	1982-01-22	ARIZ	243981	Omega Biotek EZNA SQ Plant DNA kit	here
SAMN31976464	Asteroideae	Senecioneae	Packera bernardina	(Greene) W.A.Weber & Á.Löve	Accepted	USA; CA, San Bernardino County	E.R. Moore	12	2019-07-26	MEM	20903	Omega Biotek EZNA SQ Plant DNA kit	here
SAMN31976465	Asteroideae	Senecioneae	Packera bolanderi var. bolanderi	(A.Gray) W.A.Weber & Á.Löve	Accepted	USA; OR, Curry County	Wendell Wood	s.n.	2009-06-30	OSC	222783	Omega Biotek EZNA SQ Plant DNA kit	here
SAMN31976466	Asteroideae	Senecioneae	Packera bolanderi var. harfordii	(Greenm.) Trock & T.M.Barkley	Accepted	USA; OR, Curry County	K.L. Chambers	09-55	2009-06-20	OSC	223027	Omega Biotek EZNA SQ Plant DNA kit	here
SAMN31976467	Asteroideae	Senecioneae	Packera brewerii	(Burtt Davy) W.A.Weber & Á.Löve	Accepted	USA; CA, San Benito County	K. L. Chambers with H.L. Chambers	6311	2002-04-18	OSC	198707	Omega Biotek EZNA SQ Plant DNA kit	here
SAMN31976468	Asteroideae	Senecioneae	Packera cana	(Hook.) W.A.Weber & Á.Löve	Accepted	USA; UT, Garfield County	James Grimes	2439	1984-05-31	NY	3118865	Omega Biotek EZNA SQ Plant DNA kit	here
SAMN31976469	Asteroideae	Senecioneae	Packera candidissima	(Greene) W.A.Weber & Á.Löve	Accepted	Mexico; Sierra Madre Occidental, Mexico; 1 km e of Bocoyna on Bocoyna-Sisoguichi Road	Robert A. Bye	9680	1980-05-26	ASU	121438/ASU0026797	Omega Biotek EZNA SQ Plant DNA kit	here
SAMN31976470	Asteroideae	Senecioneae	Packera cardamine	(Greene) W.A.Weber & Á.Löve	Accepted	USA; AZ, Greenlee County	T. Reeves	8455	1986-06-27	ASU	166660	Omega Biotek EZNA SQ Plant DNA kit	here
SAMN31976471	Asteroideae	Senecioneae	Packera castoreus	(S.L.Welsh) Kartesz	Accepted	USA; UT, Piute County	Alan Taye	3674	1987-09-20	OSC	172202	Omega Biotek EZNA SQ Plant DNA kit	here
SAMN31976472	Asteroideae	Senecioneae	Packera clevelandii	(Greene) W.A.Weber & Á.Löve	Accepted	USA; CA, Colusa County	L. P. Janeway	7112	2001-06-06	OSC	219358	Omega Biotek EZNA SQ Plant DNA kit	here
SAMN31976473	Asteroideae	Senecioneae	Packera coahuilensis	(Greenm.) C.Jeffrey	Accepted	Mexico; El Carrizo, Mexico	H. et al.	18469	1983-06-27	ASU	147991	Omega Biotek EZNA SQ Plant DNA kit	here
SAMN31976474	Asteroideae	Senecioneae	Packera contermina	(Greenm.) J.F.Bain	Accepted	USA; MT, Flathead County	Klaus H. Lackschewitz	8422	1978-07-25	WTU	287595	Omega Biotek EZNA SQ Plant DNA kit	here
SAMN31976475	Asteroideae	Senecioneae	Packera crawfordii	(Britton) A.M.Mahoney & R.R.Kowal	Accepted	USA; Tennessee, Scott	Shaw et al	682	s.d.	TENN	N/A	Qiagen Plant minikit technology	here
SAMN31976476	Asteroideae	Senecioneae	Packera crocata	(Rydb.) W.A.Weber & Á.Löve	Accepted	USA; CO, Jackson County	Mary Damm	38	2002-07-29	OSC	244322	Omega Biotek EZNA SQ Plant DNA kit	here
SAMN31976477	Asteroideae	Senecioneae	Packera cymbalaria	(Pursh) W.A.Weber & Á.Löve	Accepted	Canada; Northwest Territories, Canada; Mackenzie Mountains: Mountain on north side of June Lake	W.J. Cody	17160	1967-08-01	ALA	H1008945	Omega Biotek EZNA SQ Plant DNA kit	here
SAMN31976478	Asteroideae	Senecioneae	Packera cynthioides	(Greene) W.A.Weber & Á.Löve	Accepted	USA; NM, Grant County; about 7 mi (10 km) NW of Silver City, between Bear Mtn. and Little Bear Mtn., center of N1/2 Sec. 14, R15W, T17S	Darrell E. Ward	80-010	1980-09-06	NY	03088483	Omega Biotek EZNA SQ Plant DNA kit	here
SAMN31976479	Asteroideae	Senecioneae	Packera debilis	(Nutt.) W.A.Weber & Á.Löve	Accepted	USA; ID, County; Central Idaho	L. Henderson	3671	1905-03-09	OSC	98005	Omega Biotek EZNA SQ Plant DNA kit	here
SAMN31976480	Asteroideae	Senecioneae	Packera dimorphophylla var. dimorphophylla	(Greene) W.A.Weber & Á.Löve	Accepted	USA; CO, Fremont County; Sangre de Cristo Range	Tim Hogan	4571	2006-07-12	OSC	246784	Omega Biotek EZNA SQ Plant DNA kit	here
SAMN31976481	Asteroideae	Senecioneae	Packera dimorphophylla var. paysonii	(T.M.Barkley) Trock & T.M.Barkley	Accepted	USA; NV, Elko County	Arnold Tiehm	10774	1986-07-15	OSC	119376	Omega Biotek EZNA SQ Plant DNA kit	here
SAMN31976536	Asteroideae	Senecioneae	Packera dubia	(Spreng.) Trock & Mabb.	Accepted	USA; NC, Chesapeake County; Bell's Mill Park: In a fallow field adjacent trail running North West from the parking lot of the park. Farrow field in full sun and sandy soil. Field looks to be mowed annually to semi-annually. Thousands of stems in population. Plants past fruit and growing in dense rhizotomous colonies.	J. Brandon Fuller	s.n.	2020-06-29	NCU	N/A	Omega Biotek EZNA SQ Plant DNA kit	here
SAMN31976482	Asteroideae	Senecioneae	Packera eurycephala var. eurycephala	(Torr. & A.Gray) W.A.Weber & Á.Löve	Accepted	USA; OR, Klamath County	Virginia Crosby	1923	1978-05-31	OSC	152901	Omega Biotek EZNA SQ Plant DNA kit	here
SAMN31976483	Asteroideae	Senecioneae	Packera eurycephala var. lewisrosei	(J.T.Howell) J.F.Bain	Accepted	USA; CA, Butte County	Dean Wm. Taylor	19111	2004-06-17	OSC	218462	Omega Biotek EZNA SQ Plant DNA kit	here
SAMN31976484	Asteroideae	Senecioneae	Packera fendleri	(A.Gray) W.A.Weber & Á.Löve	Accepted	USA; CO, Huerfano County	Ronald L. Hartman	62978	1998-08-11	OSC	227527	Omega Biotek EZNA SQ Plant DNA kit	here
SAMN31976485	Asteroideae	Senecioneae	Packera flettii	(Wiegand) W.A.Weber & Á.Löve	Accepted	USA; WA, Pierce County	Richard Ramsden	07-08	2007-08-13	WTU	367495	Omega Biotek EZNA SQ Plant DNA kit	here
SAMN31976486	Asteroideae	Senecioneae	Packera franciscana	(Greene) W.A.Weber & Á.Löve	Accepted	USA; AZ, Coconino County	J. Resinger	1577	1976-07-14	ARIZ	233800	Omega Biotek EZNA SQ Plant DNA kit	here
SAMN31976487	Asteroideae	Senecioneae	Packera ganderi	(T.M.Barkley & R.M.Beauch.) W.A.Weber & Á.Löve	Accepted	USA; CA, San Diego County	Jon P. Rebman	10337	2004-05-20	UCR	156894	Omega Biotek EZNA SQ Plant DNA kit	here
SAMN31976488	Asteroideae	Senecioneae	Packera glabella	(Poir.) C.Jeffrey	Accepted	USA; Tennessee, Bradley County	DeSelm	06-04	s.d.	TENN	N/A	Qiagen Plant minikit technology	here
SAMN31976489	Asteroideae	Senecioneae	Packera greenei	(A.Gray) W.A.Weber & Á.Löve	Accepted	USA; CA, Trinity County	E.R. Moore	8	2019-06-27	MEM	20904	Omega Biotek EZNA SQ Plant DNA kit	here
SAMN31976490	Asteroideae	Senecioneae	Packera hartiana	(A.Heller) W.A.Weber & Á.Löve	Accepted	USA; AZ, Apache County	Richard R. Halse	201	1971-06-12	OSC	215654	Omega Biotek EZNA SQ Plant DNA kit	here
SAMN31976491	Asteroideae	Senecioneae	Packera hesperia	(Greene) W.A.Weber & Á.Löve	Accepted	USA; OR, Josephine County	Peter F. Zika	12302	1995-04-29	WTU	339349	Omega Biotek EZNA SQ Plant DNA kit	here
SAMN31976492	Asteroideae	Senecioneae	Packera heterophylla	(Fisch.) E.Wiebe	Accepted	Russia; Chukotka, Russia; Chukchi Peninsula: Buchta Penkigney N, Yanrakinot	H. Solstad & R. Elven	05/0446	2005-07-31	ALA	H1046944	Omega Biotek EZNA SQ Plant DNA kit	here
SAMN31976493	Asteroideae	Senecioneae	Packera hintoniorum	(B.L.Turner) C.Jeffrey	Accepted	Mexico; Summit Cerro El Potosi; Galeana, N. L.; Rocky summit	Hinton et. al	25494	1995-08-03	TEX	00063901	Omega Biotek EZNA SQ Plant DNA kit	here
SAMN31976494	Asteroideae	Senecioneae	Packera hyperborealis	(Greenm.) Á. Löve & D. Löve	Accepted	USA; AK; Arctic Slope District	Vera Kormakova	209	1976-07-19	OSC	98798	Omega Biotek EZNA SQ Plant DNA kit	here
SAMN31976495	Asteroideae	Senecioneae	Packera indecora	(Greene) Á.Löve & D.Löve	Accepted	USA; WA, Whatcom County; Mt. Baker-Snoqualmie National Forest	Ben Legler with Ed Alverson, Peter Zika	14229	2016-07-29	WTU	418962/WTU-V-041908	Omega Biotek EZNA SQ Plant DNA kit	here
SAMN31976496	Asteroideae	Senecioneae	Packera ionophylla	(Greene) W.A.Weber & Á.Löve	Accepted	USA; CA, San Bernardino County	E.R. Moore	14	2019-07-26	MEM	20901	Omega Biotek EZNA SQ Plant DNA kit	here
SAMN31976497	Asteroideae	Senecioneae	Packera layneae	(Greene) W.A.Weber & Á.Löve	Accepted	USA; CA, El Dorado County	Kathryn A. Beck	200310	2003-04-30	WTU	375035	Omega Biotek EZNA SQ Plant DNA kit	here
SAMN31976498	Asteroideae	Senecioneae	Packera loratifolia	(Greenm.) W.A.Weber & Á.Löve	Accepted	Mexico; Sierra La Viga, Mexico	J.A. Villarreal, J. Valdes R	5163	1989-09-16	ASU	182928	Omega Biotek EZNA SQ Plant DNA kit	here
SAMN31976499	Asteroideae	Senecioneae	Packera macounii	(Greene) W.A.Weber & Á.Löve	Accepted	USA; WA, Skagit County	Jeff Walker	1070	2018-06-02	WTU	418422	Omega Biotek EZNA SQ Plant DNA kit	here
SAMN31976500	Asteroideae	Senecioneae	Packera malmstenii	(S.F.Blake ex Tidestr.) Kartesz	Accepted	USA; ID, Custer County	James Grimes	2221	1981-07-04	WTU	285154	Omega Biotek EZNA SQ Plant DNA kit	here
SAMN31976501	Asteroideae	Senecioneae	Packera mancosana	Yeatts, B.Schneid. & Al Schneid.	Accepted	USA; CO, Dolores County; 7.5' Willow Spring quad, NAD27, Lone Mesa State Park, S end of Parl, ca. 23 mi N of the town of Dolores	Al Schneider, Betty Schneider	5077	2001-05-26	NY	01288123	Omega Biotek EZNA SQ Plant DNA kit	here
SAMN31976502	Asteroideae	Senecioneae	Packera millefolium	(Torr. & A.Gray) W.A.Weber & Á.Löve	Accepted	USA; North Carolina, Jackson County	Schilling	s.n.	s.d.	unknown	N/A	Qiagen Plant minikit technology	here
SAMN31976503	Asteroideae	Senecioneae	Packera millelobata	(Rydb.) W.A.Weber & Á.Löve	Accepted	USA; TX, Brewster County; Chisos Mountains, Big Bend NP	T.R. Van Devender	s.n.	1982-05-26	ARIZ	236506	Omega Biotek EZNA SQ Plant DNA kit	here
SAMN31976504	Asteroideae	Senecioneae	Packera moranii	(T.M.Barkley) C.Jeffrey	Accepted	Mexico; Baja California, Mexico	Reid Moran	21145	1973-08-27	CAS	382547	Omega Biotek EZNA SQ Plant DNA kit	here
SAMN31976505	Asteroideae	Senecioneae	Packera multilobata	(Torr. & A.Gray ex A.Gray) W.A.Weber & Á.Löve	Accepted	USA; UT, San Juan County	M. Barkworth	2672	1980-06-06	OSC	177185	Omega Biotek EZNA SQ Plant DNA kit	here
SAMN31976506	Asteroideae	Senecioneae	Packera musiniensis	(S.L.Welsh) Trock	Accepted	USA; UT, Sanpete County	D. Atwood	21259	1996-08-09	ARIZ	334839	Omega Biotek EZNA SQ Plant DNA kit	here
SAMN31976507	Asteroideae	Senecioneae	Packera neomexicana var. neomexicana	(A.Gray) W.A.Weber & Á.Löve	Accepted	USA; New Mexico, Catron County; 25 km. ENE of Glenwood, on old #78 hwy; dry roadside	J.F. Bain	455	1992-05-26	LEA	N/A	Cesium cleaned DNA that are +/- 25 years old	here
SAMN31976508	Asteroideae	Senecioneae	Packera neomexicana var. metcalfei	(Greene ex Wooton & Standl.) Trock & T.M.Barkley	Uncertain	USA; AZ, Apache County; Hawley Lake	L.A. McGill and J. Dahl	686	1973-07-18	ASU	55510	Omega Biotek EZNA SQ Plant DNA kit	here
SAMN31976509	Asteroideae	Senecioneae	Packera neomexicana var. mutabalis	(Greene) W.A.Weber & Á.Löve	Accepted	USA; AZ, Coconino County; Willow Springs Lake	Bruce D. Parfitt	2992	1981-06-25	ASU	120177	Omega Biotek EZNA SQ Plant DNA kit	here
SAMN31976510	Asteroideae	Senecioneae	Packera neomexicana var. toumeyi	(Greene) Trock & T.M.Barkley	Accepted	USA; AZ, Cochise County	T. Reeves	R2792	1975-06-08	ASU	90734	Omega Biotek EZNA SQ Plant DNA kit	here
SAMN31976511	Asteroideae	Senecioneae	Packera obovata	(Willd.) W.A.Weber & Á.Löve	Accepted	USA; Tennessee, Campbell County	Rhinehart	5/2/2005	s.d.	TENN	N/A	Qiagen Plant minikit technology	here
SAMN31976512	Asteroideae	Senecioneae	Packera ogotorukensis	(Packer) Á.Löve & D.Löve	Accepted	Canada; Yukon Territory, Canada; along Haines Hwy., above Rock Glacier	J.F. Bain	498	1992-07-06	LEA	N/A	Cesium cleaned DNA that are +/- 25 years old	here
SAMN31976513	Asteroideae	Senecioneae	Packera pauciflora	(Pursh) Á.Löve & D.Löve	Accepted	USA; WA, Okanogan County	David Giblin	1973	2008-08-07	WTU	377665	Omega Biotek EZNA SQ Plant DNA kit	here
SAMN31976514	Asteroideae	Senecioneae	Packera paupercula var. appalachiana	A.M.Mahoney	Accepted	USA; NC, County	J. Brandon Fuller	s.n.	2021-10-02	NCU	N/A	Omega Biotek EZNA SQ Plant DNA kit	here
SAMN31976515	Asteroideae	Senecioneae	Packera paupercula var. savannarum	R.R.Kowal	Accepted	USA; WI, Grant County; Near Cassvile, bluff NE of corner of Rt. 133 and Sand Lake Lane	R.R. Kowal	3197	2002-06-04	NY	00887923	Omega Biotek EZNA SQ Plant DNA kit	here
SAMN31976516	Asteroideae	Senecioneae	Packera plattensis	(Nutt.) W.A.Weber & Á.Löve	Accepted	USA; IL, Will County	Steven R. Hill	35178	2003-05-15	OSC	212349	Omega Biotek EZNA SQ Plant DNA kit	here
SAMN31976517	Asteroideae	Senecioneae	Packera porteri	(Greene) C.Jeffrey	Accepted	USA; OR, County; Alpine ridges of the Wallowa Mts.	Coll. Wm. Cusick	2308	8/3/1899	OSC	97915	Omega Biotek EZNA SQ Plant DNA kit	here
SAMN31976518	Asteroideae	Senecioneae	Packera pseudaurea var. flavula	(Greene) Trock & T.M.Barkley	Accepted	USA; CO, Costilla County; near Ft. Garland, CO	Francis Ramaley	15045	1935-07-06	OSC	97636	Omega Biotek EZNA SQ Plant DNA kit	here
SAMN31976519	Asteroideae	Senecioneae	Packera pseudaurea var. pseudaurea	(Rydb.) W.A.Weber & Á.Löve	Accepted	USA; ID, Valley County	James F. Smith	9147	2010-07-29	OSC	228940	Omega Biotek EZNA SQ Plant DNA kit	here
SAMN31976520	Asteroideae	Senecioneae	Packera pseudaurea var. semicordata	(Mack. & Bush) Trock & T.M.Barkley	Accepted	USA; MN; St. Paul, MN	Carl Epling	s.n.	1922-05-22	OSC	18113	Omega Biotek EZNA SQ Plant DNA kit	here
SAMN31976521	Asteroideae	Senecioneae	Packera quebradensis	(Greenm.) W.A.Weber & Á.Löve	Accepted	Mexico; Sierra Surotato, Mexico; Canyon de Tarahumare	Howard Scott Gentry	7176	1945-03-17	ARIZ	271953	Omega Biotek EZNA SQ Plant DNA kit	here
SAMN31976522	Asteroideae	Senecioneae	Packera quercetorum	(Greene) C.Jeffrey	Accepted	USA; AZ, Coconino County	Edward Gilbert	618	2001-05-18	OSC	202589	Omega Biotek EZNA SQ Plant DNA kit	here
SAMN31976523	Asteroideae	Senecioneae	Packera rosei	(Greene) W.A.Weber & Á.Löve	Accepted	Mexico; Durango, Mexico; Along Rte 40, NE edge of town (Cuidad)	Lyle McGill, Roy Brown, D.J. Pinkava	P9511	1972-07-26	ASU	62916/ASU0026799	Omega Biotek EZNA SQ Plant DNA kit	here
SAMN31976524	Asteroideae	Senecioneae	Packera sanguisorbae	(DC.) C.Jeffrey	Accepted	Mexico; Hidalgo, Mexico	Jose Garcia P.	1458	1981-08-07	ARIZ	247799	Omega Biotek EZNA SQ Plant DNA kit	here
SAMN31976525	Asteroideae	Senecioneae	Packera sanguisorboides	(Rydb.) W.A.Weber & Á.Löve	Accepted	USA; NM, Lincoln County; White Mountains, Sierra Blanca, ridge leading E from peak, ca. 0.5 air km east of peak	R. Spellenberg, J. Stockert	13708	2005-09-11	NY	03118836	Omega Biotek EZNA SQ Plant DNA kit	here
SAMN31976526	Asteroideae	Senecioneae	Packera scalaris var. parrasiana	(Greenm.) C.C.Freeman & T.M.Barkley	Accepted	Mexico; Coahuila, Mexico; 9 km so. Of Parras on Sierras Negras Scrubbywoodland association of pine, juniper, and oaks, heavily grazed by goats	L.R. Stanford, K.L. Retherford, R.D. Northcraft	227	1941-07-03	NY	00427366	Omega Biotek EZNA SQ Plant DNA kit	here
SAMN31976527	Asteroideae	Senecioneae	Packera schweinitziana	(Nutt.) W.A.Weber & Á.Löve	Accepted	USA; Tennessee, Unicoi County	DeSelm	01-067	s.d.	TENN	N/A	Qiagen Plant minikit technology	here
SAMN31976528	Asteroideae	Senecioneae	Packera spellenbergii	(T.M.Barkley) C.Jeffrey	Accepted	USA; UT, Kane County, Paunsaugunt Plateau, East Fork Sevier River. E. Fk. W Podunk Creek	M.A. Franklin	7385	1991-06-21	NY	03118868	Omega Biotek EZNA SQ Plant DNA kit	here
SAMN31976529	Asteroideae	Senecioneae	Packera streptanthifolia var. borealis	(Torr. & A.Gray) Trock	Uncertain	Canada; Mackenzie District NW Territories, Canada	Coll. W.J. Cody	2271	1949-06-27	OSC	30060*	Omega Biotek EZNA SQ Plant DNA kit	here
SAMN31976530	Asteroideae	Senecioneae	Packera streptanthifolia var. rubicalis	(Greene) Dorn	Uncertain	USA; Utah, Rich County; Sunrise Campground, top of Logan Canyon	J.F. Bain	446	1992-05-18	LEA	N/A	Cesium cleaned DNA that are +/- 25 years old	here
SAMN31976531	Asteroideae	Senecioneae	Packera streptanthifolia var. streptanthifolia	(Greene) W.A.Weber & Á.Löve	Accepted	USA; OR, Grant County	Sharon Birks	2010-42	2010-07-16	OSC	255384	Omega Biotek EZNA SQ Plant DNA kit	here
SAMN31976532	Asteroideae	Senecioneae	Packera subnuda var. moresbiensis	(Calder & Roy L.Taylor) Trock	Accepted	USA; AK; Prince of Wales Island	Coll. D. Jaques	1578	1972-07-31	OSC	141145	Omega Biotek EZNA SQ Plant DNA kit	here
SAMN31976533	Asteroideae	Senecioneae	Packera tampicana	(DC.) C.Jeffrey	Accepted	USA; TX, Brazos County	S.R. Stafford	33	1996-04-05	ARIZ	346012	Omega Biotek EZNA SQ Plant DNA kit	here
SAMN31976534	Asteroideae	Senecioneae	Packera texensis	O'Kennon & Trock	Accepted	USA; TX, Gillespie County; 1.5 miles N of Keese-Sagebeil Road, ca. 0.8 miles N of type locality	B.L. Turner	24-75	2004-04-10	TEX	00211804	Omega Biotek EZNA SQ Plant DNA kit	here
SAMN31976535	Asteroideae	Senecioneae	Packera toluccana	(DC.) W.A.Weber & Á.Löve	Accepted	Mexico; Vera Cruz; north slopes of Pico Orizaba	John Pruski & Rosa Ortiz	4159	2007-02-15	TEX	00456235	Omega Biotek EZNA SQ Plant DNA kit	here
SAMN31976537	Asteroideae	Senecioneae	Packera thurberi	(Rydb.) W.A.Weber & Á.Löve	Accepted	USA; CO, Larimer County	Robert Merill King	10851	1999-06-01	OSC	222276	Omega Biotek EZNA SQ Plant DNA kit	here
SAMN31976538	Asteroideae	Senecioneae	Packera umbraculifera	(S.Watson) W.A.Weber & Á.Löve	Accepted	Mexico; Rio Mayo Region; South edge of Memelichi	P.S. Martin, R. Barber	s.n.	1992-07-05	TEX	00064225	Omega Biotek EZNA SQ Plant DNA kit	here
SAMN31976539	Asteroideae	Senecioneae	Packera werneriifolia	(A.Gray) W.A.Weber & Á.Löve ex Trock	Accepted	USA; ID, Lemhi County	R.C Benkendorf	132	2016-07-23	WTU	411611	Omega Biotek EZNA SQ Plant DNA kit	here
SAMN31976540	Asteroideae	Senecioneae	Packera zimapanica	(Hemsl.) C.C.Freeman & T.M.Barkley	Accepted	Mexico; Cera Pena Nevada, Mexico	Guy Nesom	7085	1989-08-23	ARIZ	286270	Omega Biotek EZNA SQ Plant DNA kit	here
SAMN31976541	Asteroideae	Senecioneae	Pericallis cruenta	Webb & Berthel.	Accepted	Spain; Canary Islands	M. Grünstäudl, A. Santos-Guerra	MG047	2010-05-25	TEX	00490129	Omega Biotek EZNA SQ Plant DNA kit	here
SAMN10983431	Asteroideae	Senecioneae	Pericallis echinata	(L.f.) B.Nord.	Accepted	Spain; Canary Islands, Tenerife	Jan Suda	s.n.	s.d.	PRC	N/A	DNeasy Plant Mini Kit, NucleoSpin Plant II, E.Z.N.A. SQ Plant DNA Kit, Invisorb Spin Plant MiniKit, or CTAB protocol	Jones et al. 2019
SAMN10983433	Asteroideae	Senecioneae	Pericallis murrayi	(Bornm.) B.Nord.	Accepted	Spain; Canary Islands, El Hierro	Jan Suda	s.n.	s.d.	PRC	N/A	DNeasy Plant Mini Kit, NucleoSpin Plant II, E.Z.N.A. SQ Plant DNA Kit, Invisorb Spin Plant MiniKit, or CTAB protocol	Jones et al. 2019
SAMN11585413	Asteroideae	Gnaphalieae	Pseudognaphalium obtusifolium	Gaertn.	Accepted	USA: Falls Church, VA	Funk V.A.	12773	2011-09-12	US	mounting cue	CTAB protocol, Qiagen DNeasy plant mini kit, or SP Omega Biotek Plant Kit	Mandel et al. 2019
SAMN31976542	Asteroideae	Senecioneae	Roldana gilgii	(Greenm.) H.Rob. & Brettell	Accepted	Mexico; Chiapas, Mexico; on the southeast side of Volcan Tacana above Talquian	D.E. Breedlove	24411	1972-03-05	TEX	00062617	Omega Biotek EZNA SQ Plant DNA kit	here
SAMN11585457	Asteroideae	Senecioneae	Senecio flavus	(Decne.) Sch.Bip.	Accepted	Morocco; 27 km w of Tata; (greenhouse grown seed)	Jury et al.	14454	s.d.	RNG	N/A	CTAB protocol, Qiagen DNeasy plant mini kit, or SP Omega Biotek Plant Kit	Mandel et al. 2019
SAMN11585458	Asteroideae	Senecioneae	Senecio vulgaris	L.	Accepted	USA; Washington DC, NMNH	Funk V.A.	12774	2011-11-07	US	US 1080841	CTAB protocol, Qiagen DNeasy plant mini kit, or SP Omega Biotek Plant Kit	Mandel et al. 2019
SAMN11585459	Asteroideae	Senecioneae	Sinacalia tangutica	(Maxim.) B.Nord.	Accepted	UK; Royal Botanic Gardens, Edinburgh: cultivated C1599	Pelser, P.	573	s.d.	L	N/A	CTAB protocol, Qiagen DNeasy plant mini kit, or SP Omega Biotek Plant Kit	Mandel et al. 2019
SAMN31976543	Asteroideae	Senecioneae	Telanthophora andrieuxii	(DC.) H.Rob. & Brettell	Accepted	Mexico; Cerro Venacho, Mexico	Rzedowski	33965	1976-03-21	ASU	130533	Omega Biotek EZNA SQ Plant DNA kit	here
SAMN31976544	Asteroideae	Senecioneae	Tephroseris newcombei	(Greene) B.Nord. & Pelser	Accepted	Canada; Queen Charlotte Islands, British Columbia, Canada; Mountain at head of McClinton Bay, Masset Inlet, Graham Island	J.A. Calder, D.B.O. Savile, R.L. Taylor	21605	1957-06-18	NY	00842211	Omega Biotek EZNA SQ Plant DNA kit	here
SAMN11585460	Asteroideae	Senecioneae	Tussilago farfara	L.	Accepted	Germany; Mainz	Greissl, R.	s.n.	2006-04-26	MJG	N/A	CTAB protocol, Qiagen DNeasy plant mini kit, or SP Omega Biotek Plant Kit	Mandel et al. 2019
SAMN11585461	Asteroideae	Senecioneae	Werneria aretioides	Wedd.	Accepted	Chile; Arica	Funk, V.A., Diazgranados M & Bonifacino J.M.	13109	2014-03-07	US	US 1278819	CTAB protocol, Qiagen DNeasy plant mini kit, or SP Omega Biotek Plant Kit	Mandel et al. 2019
SAMN11585462	Asteroideae	Senecioneae	Xenophyllum lycopodioides	(S.F.Blake) V.A.Funk	Accepted	Chile; Arica	Funk, V.A., Diazgranados M & Bonifacino J.M.	13103	2014-03-07	US	mounting cue	CTAB protocol, Qiagen DNeasy plant mini kit, or SP Omega Biotek Plant Kit	Mandel et al. 2019

### Sheet: Sheet1
SAMN31976455 : Doronicum pardalianches (TaxID: 118770)
SAMN31976456 : Emilia fosbergii (TaxID: 671524)
SAMN31976457 : Erechtites hieraciifolius (TaxID: 189215)
SAMN31976458 : Jacobaea vulgaris (TaxID: 98722)
SAMN31976459 : Packera xmemmingeri (TaxID: 3002918)
SAMN31976460 : Packera actinella (TaxID: 34221)
SAMN31976461 : Packera antennariifolia (TaxID: 3002919)
SAMN31976462 : Packera aurea (TaxID: 98688)
SAMN31976463 : Packera bellidifolia (TaxID: 3002920)
SAMN31976464 : Packera bernardina (TaxID: 34224)
SAMN31976465 : Packera bolanderi var. bolanderi (TaxID: 3002912)
SAMN31976466 : Packera bolanderi var. harfordii (TaxID: 3002921)
SAMN31976467 : Packera brewerii (TaxID: 98690)
SAMN31976468 : Packera cana (TaxID: 34225)
SAMN31976469 : Packera candidissima (TaxID: 3002922)
SAMN31976470 : Packera cardamine (TaxID: 3002923)
SAMN31976471 : Packera castoreus (TaxID: 3002924)
SAMN31976472 : Packera clevelandii (TaxID: 3002925)
SAMN31976473 : Packera coahuilensis (TaxID: 3002926)
SAMN31976474 : Packera contermina (TaxID: 34226)
SAMN31976475 : Packera crawfordii (TaxID: 3002927)
SAMN31976476 : Packera crocata (TaxID: 2913002)
SAMN31976477 : Packera cymbalaria (TaxID: 34227)
SAMN31976478 : Packera cynthioides (TaxID: 3002928)
SAMN31976479 : Packera debilis (TaxID: 3002929)
SAMN31976480 : Packera dimorphophylla var. dimorphophylla (TaxID: 3002913)
SAMN31976481 : Packera dimorphophylla var. paysonii (TaxID: 3002930)
SAMN31976482 : Packera eurycephala var. eurycephala (TaxID: 3002914)
SAMN31976483 : Packera eurycephala var. lewisrosei (TaxID: 3002931)
SAMN31976484 : Packera fendleri (TaxID: 3002932)
SAMN31976485 : Packera flettii (TaxID: 98692)
SAMN31976486 : Packera franciscana (TaxID: 2913004)
SAMN31976487 : Packera ganderi (TaxID: 98693)
SAMN31976488 : Packera glabella (TaxID: 34220)
SAMN31976489 : Packera greenei (TaxID: 3002933)
SAMN31976490 : Packera hartiana (TaxID: 98695)
SAMN31976491 : Packera hesperia (TaxID: 3002934)
SAMN31976492 : Packera heterophylla (TaxID: 395296)
SAMN31976493 : Packera hintoniorum (TaxID: 3002935)
SAMN31976494 : Packera hyperborealis (TaxID: 34229)
SAMN31976495 : Packera indecora (TaxID: 34230)
SAMN31976496 : Packera ionophylla (TaxID: 3002936)
SAMN31976497 : Packera layneae (TaxID: 98696)
SAMN31976498 : Packera loratifolia (TaxID: 98723)
SAMN31976499 : Packera macounii (TaxID: 34232)
SAMN31976500 : Packera malmstenii (TaxID: 3002937)
SAMN31976501 : Packera mancosana (TaxID: 2913005)
SAMN31976502 : Packera millefolium (TaxID: 3002938)
SAMN31976503 : Packera millelobata (TaxID: 34233)
SAMN31976504 : Packera moranii (TaxID: 3002939)
SAMN31976505 : Packera multilobata (TaxID: 34235)
SAMN31976506 : Packera musiniensis (TaxID: 3002940)
SAMN31976507 : Packera neomexicana var. neomexicana (TaxID: 3002915)
SAMN31976508 : Packera neomexicana var. metcalfei (TaxID: 3002941)
SAMN31976509 : Packera neomexicana var. mutabalis (TaxID: 3002942)
SAMN31976510 : Packera neomexicana var. toumeyi (TaxID: 278855)
SAMN31976511 : Packera obovata (TaxID: 98700)
SAMN31976512 : Packera ogotorukensis (TaxID: 34238)
SAMN31976513 : Packera pauciflora (TaxID: 34239)
SAMN31976514 : Packera paupercula var. appalachiana (TaxID: 3002959)
SAMN31976515 : Packera paupercula var. savannarum (TaxID: 3002960)
SAMN31976516 : Packera plattensis (TaxID: 1455566)
SAMN31976517 : Packera porteri (TaxID: 3002943)
SAMN31976518 : Packera pseudaurea var. flavula (TaxID: 3002944)
SAMN31976519 : Packera pseudaurea var. pseudaurea (TaxID: 3002916)
SAMN31976520 : Packera pseudaurea var. semicordata (TaxID: 3002945)
SAMN31976521 : Packera quebradensis (TaxID: 3002946)
SAMN31976522 : Packera quercetorum (TaxID: 98704)
SAMN31976523 : Packera rosei (TaxID: 3002947)
SAMN31976524 : Packera sanguisorbae (TaxID: 98705)
SAMN31976525 : Packera sanguisorboides (TaxID: 34242)
SAMN31976526 : Packera scalaris var. parrasiana (TaxID: 3002949)
SAMN31976527 : Packera schweinitziana (TaxID: 1488548)
SAMN31976528 : Packera spellenbergii (TaxID: 3002950)
SAMN31976529 : Packera streptanthifolia var. borealis (TaxID: 3002951)
SAMN31976530 : Packera streptanthifolia var. rubicalis (TaxID: 3002952)
SAMN31976531 : Packera streptanthifolia var. streptanthifolia (TaxID: 3002917)
SAMN31976532 : Packera subnuda var. moresbiensis (TaxID: 3002953)
SAMN31976533 : Packera tampicana (TaxID: 462480)
SAMN31976534 : Packera texensis (TaxID: 3002961)
SAMN31976535 : Packera toluccana (TaxID: 3002954)
SAMN31976536 : Packera dubia (TaxID: 3002955)
SAMN31976537 : Packera thurberi (TaxID: 3002956)
SAMN31976538 : Packera umbraculifera (TaxID: 3002957)
SAMN31976539 : Packera werneriifolia (TaxID: 2594943)
SAMN31976540 : Packera zimapanica (TaxID: 98707)
SAMN31976541 : Pericallis cruenta (TaxID: 98709)
SAMN31976542 : Roldana gilgii (TaxID: 1707462)
SAMN31976543 : Telanthophora andrieuxii (TaxID: 1707490)
SAMN31976544 : Tephroseris newcombei (TaxID: 3002958)
