## Supplementary material for "Resolving evolutionary relationships in the groundsels: phylogenomics, divergence time estimates, and biogeography of *Packera* (Asteraceae: Senecioneae)": SupplementalTable2_SequenceStats.xlsx

### Sheet: General_stats
Supplemental Table 2. Raw sequence statistics using phyx for each of the 106 samples in this study.
Taxon	Total reads	Read direction	A	C	G	T	?	GC(%)
Achillea nobilis	9461692	forward	143535537	101551136	95608304	137118324	2145	41.2627
		reverse	140367844	95810864	102444890	138985682	206166	41.4921
Anthemis arvensis	5321416	forward	78449697	58142930	56485713	75651860	1308	42.6555
		reverse	77497429	55205861	59928988	75973362	125868	42.8438
Artemisia vulgaris	7664074	forward	113319617	83497461	80775661	109441115	1883	42.4439
		reverse	111854053	79834562	85228559	109936524	182039	42.648
Brachyglottis repanda	1221018	forward	25854126	15257607	14866431	26362181	28035	36.5723
		reverse	26230096	14959178	15129279	25959801	28280	36.5565
Cacaliopsis nardosmia	7602984	forward	117023734	75463345	73396865	118064972	1776	38.7707
		reverse	119558503	71431866	77688114	115096419	175790	38.8383
Cotula turbinata	9947834	forward	146185069	109361050	105375057	141441955	2486	42.745
		reverse	144171954	104186764	111418860	142350766	237273	42.9181
Doronicum pardalianches	10691610	forward	228274496	191481519	169210339	218249321	880	44.6834
		reverse	226791366	152909115	209808893	217653347	53834	44.9344
Elekmania barahonensis	9882438	forward	148209633	105644098	103273632	141933241	2515	41.862
		reverse	147013203	99808840	109859759	142157499	223818	42.0124
Emilia fosbergii	7736340	forward	170251364	133518746	123001608	157321302	650	43.9177
		reverse	166690730	103278637	153283892	160801196	39215	43.9249
Erechtites hieraciifolius	2277552	forward	49435942	35175300	35019231	49159505	2103	41.5864
		reverse	48676059	34174950	34496676	47467923	2936	41.665
Jacobaea vulgaris	7158916	forward	142691009	125019783	120717066	140045057	5526	46.4989
		reverse	137634688	116985405	120941804	134878915	8058	46.6114
Packera actinella	9002692	forward	203733655	150797108	134957241	190214532	710	42.041
		reverse	200217480	122584282	165284562	191571648	45274	42.3521
Packera anonyma	6323266	forward	93401196	70192465	66978233	88751597	1442	42.9565
		reverse	91805898	67148977	70843465	89380664	145929	43.2138
Packera antennariifolia	3625596	forward	72280706	69273715	62333249	69826945	17883	48.0787
		reverse	72804231	59807602	72366932	68731995	21738	48.286
Packera aurea	12586878	forward	268766324	228085059	193893083	259501474	63349	44.4043
		reverse	264807638	191841100	230891265	262693759	75527	44.4837
Packera bellidifolia	4506566	forward	96859811	79855878	69238514	94268378	23152	43.8196
		reverse	98114818	62710199	87009093	92384046	27577	44.0033
Packera bernardina	3889588	forward	84751035	66010697	61935130	80947231	19801	43.5688
		reverse	84313872	58362302	70034232	80929585	23903	43.7223
Packera bolanderi var. bolanderi	6524326	forward	140921467	110675608	106892937	134063709	32892	44.1686
		reverse	140438292	100167219	118152911	133788872	39319	44.3212
Packera bolanderi var. harfordii	4681062	forward	100742559	80367977	77281361	95004591	23693	44.6068
		reverse	100677615	71786516	86340530	94587183	28337	44.7419
Packera brewerii	3484192	forward	74421377	54478808	51206417	74998298	2876	41.4277
		reverse	73450762	51059463	52026003	71546132	4286	41.5522
Packera cana	3893062	forward	84979586	64491846	63442695	80992589	19465	43.5261
		reverse	84610239	60357756	67908835	81026010	23341	43.639
Packera candidissima	5115588	forward	114034923	86770006	77052424	108343631	25910	42.4161
		reverse	112861687	69727391	94493146	109113561	31109	42.5192
Packera cardamine	8546224	forward	182228571	153620237	138459432	170886502	45170	45.2668
		reverse	182979323	124576325	168277549	169352992	53723	45.3868
Packera castoreus	4497426	forward	98190071	70089246	63765266	98127757	4006	40.5403
		reverse	95775044	63674646	66931135	94170866	5476	40.7434
Packera clevelandii	8816556	forward	190636612	139449917	133590005	188673652	7022	41.8544
		reverse	185701647	132473099	132377936	179836175	9760	42.0133
Packera coahuilensis	4757670	forward	103906578	78740720	74737106	101796394	23287	42.7272
		reverse	104494537	67516933	86487447	100676981	28187	42.8738
Packera contermina	7973122	forward	168841557	127588462	122805735	168697769	6758	42.5884
		reverse	166987198	120780082	123922590	161902851	9628	42.6607
Packera crawfordii	3002398	forward	61704567	52819297	50694502	61448501	14182	45.665
		reverse	61948959	51468410	52767780	60478677	17223	45.9836
Packera crocata	6635138	forward	141656415	109319212	98446033	139899432	5505	42.4594
		reverse	138090779	97366836	105155709	134897277	7718	42.5899
Packera cymbalaria	13992800	forward	305605458	240660496	215328486	294860871	1089	43.1621
		reverse	307585163	199318824	258168264	291313242	70907	43.3039
Packera cynthioides	13429476	forward	289850647	242869493	219393835	261810379	1084	45.5915
		reverse	284081313	185031541	277042063	267702705	67816	45.5727
Packera debilis	4187716	forward	91297602	66152038	59183789	92346449	3611	40.5639
		reverse	90627408	58581924	64121167	88876736	5367	40.6016
Packera dimorphophylla var. dimorphophylla	6665114	forward	143708878	107105669	100426058	141761759	5573	42.095
		reverse	139570964	99641530	101527764	135725569	7567	42.2205
Packera dimorphophylla var. paysonii	3455674	forward	74801874	59928200	53906899	72250168	16246	43.6311
		reverse	74337738	49645326	64684040	72216487	19796	43.8206
Packera dubia	15063954	forward	324688823	263391404	237051708	312195345	1247	44.0016
		reverse	320081079	234774787	269525284	312871798	75579	44.3408
Packera eurycephala var. eurycephala	3561498	forward	78531353	54131609	51398853	78987400	3060	40.1177
		reverse	77763665	50419103	52861915	75695418	4492	40.2271
Packera eurycephala var. lewisrosei	4768730	forward	103810273	85535128	72178047	98491169	24498	43.8045
		reverse	105400805	64438152	93890160	96280629	29369	43.9753
Packera fendleri	11217760	forward	243160451	178517881	168001042	239552705	8745	41.7875
		reverse	235875260	166314709	169420531	229447579	12302	41.9108
Packera flettii	3522486	forward	76151577	57037850	52112746	75660648	2724	41.8257
		reverse	74470989	51893304	54459164	72518842	4171	41.9791
Packera franciscana	5780852	forward	129005972	98920638	86419591	122079296	28829	42.465
		reverse	126077096	83152347	103362132	123828199	34552	42.734
Packera ganderi	3722010	forward	76096696	68530276	61509947	74856506	18330	46.2757
		reverse	77968683	58374037	71999934	72647078	22023	46.3945
Packera glabella	5794274	forward	122142301	94453663	90634168	120791907	4765	43.2421
		reverse	119345137	89949101	89574004	115003403	6677	43.3758
Packera greenei	6022244	forward	128424977	100032016	93127503	125299359	4403	43.2232
		reverse	124156066	91714707	95223417	120049783	6226	43.358
Packera hartiana	5847910	forward	126873040	93521828	85957179	126922550	4724	41.4234
		reverse	124534701	84960948	90115816	121706096	7047	41.5539
Packera hesperia	9217068	forward	196868836	153887731	138765826	193672033	7317	42.8356
		reverse	191495441	137536074	147270772	187192767	10433	42.9246
Packera heterophylla	10254442	forward	229552984	167471451	153990676	223194500	760	41.5213
		reverse	229765021	143278433	179934999	221179808	52110	41.7475
Packera hintoniorum	10520358	forward	231694857	180933937	158990318	222667077	840	42.7961
		reverse	230548421	153139380	189182587	221363773	52868	43.098
Packera hyperborealis	5467508	forward	115856495	86474665	80104337	115360837	4411	41.875
		reverse	112877247	78723391	82389999	110009492	6525	41.9559
Packera indecora	10679490	forward	235493954	175357569	168303633	227145408	931	42.6219
		reverse	234195620	161790290	184153716	226107397	54472	42.905
Packera ionophylla	7291986	forward	159142838	127410475	113074404	150882290	34936	43.6812
		reverse	156145032	110409378	131452848	152495091	42594	43.9314
Packera layneae	8145454	forward	170297322	135395114	127611259	168078121	6024	43.7332
		reverse	165478821	124884073	130362810	161547883	8845	43.8356
Packera loratifolia	3147528	forward	71959567	52118074	47184575	66360973	15175	41.7873
		reverse	69083569	41554344	57930371	69051830	18250	41.8639
Packera macounii	8898926	forward	190779625	143404080	138272226	187110267	7272	42.7058
		reverse	185691714	136715983	136845427	179475684	10221	42.8284
Packera malmstenii	6027954	forward	130512373	95779747	91091791	129675280	4839	41.7997
		reverse	129028272	89418897	93707267	125480777	7144	41.8438
Packera mancosana	10466492	forward	217853306	191717346	172752007	207896648	839	46.1225
		reverse	215469492	169425068	197680321	207592873	52392	46.4561
Packera millefolium	10777114	forward	229483801	177447433	169233884	223609072	7558	43.347
		reverse	218016396	166150586	165211187	211352397	9940	43.5578
Packera millelobata	5501396	forward	120274677	95717904	85053673	114281801	27343	43.5221
		reverse	120417278	79504757	102152259	113247779	33325	43.7353
Packera moranii	6481120	forward	140177045	118675912	94296751	136140908	33944	43.5238
		reverse	140167843	82459251	131556472	135100151	40843	43.737
Packera multilobata	4854922	forward	106869489	76417570	67033378	106827282	3948	40.1653
		reverse	104698592	66794239	73760273	103646907	5995	40.2843
Packera musiniensis	1223710	forward	28323725	18428541	17739511	27892097	6231	39.1471
		reverse	28658586	16619850	19672928	27431334	7407	39.2821
Packera neomexicana var. metcalfei	1314864	forward	30103745	20903946	18890628	29367537	6376	40.0863
		reverse	30489463	16844503	22941166	28989505	7595	40.0773
Packera neomexicana var. mutabalis	6130610	forward	136371126	107521303	91703612	127233372	31642	43.0421
		reverse	134202969	84778303	115351415	128490029	38339	43.2375
Packera neomexicana var. neomexicana	14644158	forward	312672094	240434197	234803681	299168360	11536	43.7165
		reverse	297190956	232521250	229999587	293721835	16177	43.9054
Packera neomexicana var. toumeyi	5741344	forward	128255538	93953047	85350434	125883035	29418	41.3645
		reverse	129220159	80911873	99291870	124012130	35440	41.5722
Packera obovata	5533478	forward	120403361	93699530	86968433	116679028	27237	43.245
		reverse	119538854	88163039	93610933	116432034	32729	43.5097
Packera ogotorukensis	6085208	forward	122871200	104440672	102474671	120356374	4275	45.9662
		reverse	117489939	99768571	97497498	113286838	5622	46.085
Packera pauciflora	7384970	forward	161830507	115303604	108947470	160474236	6001	41.0294
		reverse	157854771	107056009	110601268	153985314	8565	41.1057
Packera paupercula var. appalachiana	15127998	forward	325472788	261377644	244068116	311244035	1266	44.2533
		reverse	321718322	241546029	268404474	310419387	75637	44.6478
Packera paupercula var. savannarum	11726918	forward	265002429	191138819	178849010	250391087	964	41.7885
		reverse	264303792	164267812	207825439	248925766	59500	42.0263
Packera plattensis	9907486	forward	208367562	163487210	155136334	204498541	7795	43.5577
		reverse	202345086	152543870	157650855	197784771	11420	43.6687
Packera porteri	3921782	forward	83958577	61263207	58189359	84631664	3566	41.4699
		reverse	83618283	57545351	60021064	82361904	5539	41.462
Packera pseudaurea var. flavula	6525818	forward	143050747	113324581	102225371	134065271	33289	43.7488
		reverse	140378667	92973762	123237051	136069501	40278	43.8829
Packera pseudaurea var. pseudaurea	9635000	forward	208346621	154145425	146645744	205016253	7794	42.1181
		reverse	202000535	144910279	146863515	196851363	11052	42.2471
Packera pseudaurea var. semicordata	9407062	forward	201522308	165696261	147569299	195396679	48634	44.1074
		reverse	207550860	130253953	184185042	188185028	58298	44.2726
Packera quebradensis	3666060	forward	79926210	64432715	54718969	77690968	18668	43.0481
		reverse	82349857	50215957	69276064	74923286	22366	43.171
Packera quercetorum	3346488	forward	73779856	51457493	48332995	73323635	2642	40.4179
		reverse	72289856	47253585	49871933	70209645	3904	40.5316
Packera rosei	2714420	forward	59325221	48754909	41275838	55569511	13231	43.9306
		reverse	59769237	38454576	51273112	55425763	16022	43.7827
Packera sanguisorbae	5566572	forward	122550598	94702789	90942809	112051631	28359	44.1723
		reverse	119268474	80741684	105302997	114929155	33876	44.2672
Packera sanguisorboides	7612482	forward	161856402	140410237	118843898	153631189	665	45.1079
		reverse	161002007	112969085	148048611	152684533	38155	45.4147
Packera scalaris var. parrasiana	11508846	forward	250484368	204239823	173511274	240681399	1009	43.4737
		reverse	254347441	160028438	219244974	235238714	58306	43.6489
Packera schweinitziana	8640372	forward	181221894	140972034	137760741	178591276	6815	43.6507
		reverse	176048316	136227203	132953930	170115605	9655	43.7441
Packera spellenbergii	3405720	forward	72363548	58390277	56056722	70304701	16612	44.5091
		reverse	72244843	55844214	59159590	69863371	19842	44.7256
Packera streptanthifolia var. borealis	2078930	forward	47922442	32772444	29436747	46817708	9874	39.634
		reverse	49598983	25296955	36606036	45445575	11666	39.4389
Packera streptanthifolia var. rubicaulis	4288138	forward	94182558	75522084	68998270	85029133	22374	44.6389
		reverse	91861879	63883796	80973015	87008801	26928	44.7428
Packera streptanthifolia var. streptanthifolia	7152478	forward	156296594	115909213	105698117	150918054	5533	41.9054
		reverse	148732913	104886338	109601254	145595097	7427	42.1537
Packera subnuda var. moresbiensis	3940344	forward	87634036	64953169	59210944	85678262	19561	41.7364
		reverse	89655880	51225337	73559600	83031604	23551	41.9451
Packera tampicana	5186690	forward	116196740	86898571	83641309	104831600	26875	43.5501
		reverse	112617158	72558120	98021244	108366486	32087	43.5601
Packera texensis	10436644	forward	231837289	172568367	155016165	228543917	884	41.5734
		reverse	233242555	152185835	178303360	224182887	51985	41.942
Packera thurberi	4223650	forward	92520444	65775793	61871247	92375355	3626	40.841
		reverse	90619287	60701251	63695063	88273488	5035	41.0151
Packera toluccana	10997100	forward	249004279	182375157	163100444	235800303	867	41.6095
		reverse	247550517	146794061	200365760	235514974	55738	41.8123
Packera umbraculifera	4073682	forward	94399275	63784370	60039354	89339699	293	40.2596
		reverse	93684635	49528414	74054677	90273861	21404	40.1814
Packera werneriifolia	10555188	forward	231100513	169567275	157363823	224240968	8348	41.792
		reverse	220576393	154809432	161856400	215916590	11227	42.0444
Packera x memmingeri	9013584	forward	189493460	148081580	142610400	185049093	6624	43.6972
		reverse	180664965	139226202	138096430	174694217	9290	43.8322
Packera zimapanica	6098974	forward	135026699	106260813	94355363	124797496	32166	43.5675
		reverse	134769290	85029928	116283841	124350893	38585	43.719
Pericallis cruenta	14089578	forward	295027262	245961413	232837016	289936431	1017	45.0099
		reverse	295668650	227496965	254264894	286262881	69749	45.2885
Pericallis echinata	1323190	forward	29264173	20121460	19999586	28562370	0	40.9617
		reverse	28378361	19710752	19764493	28536513	365	40.9535
Pericallis murrayi	1333116	forward	30255669	19454479	19075847	29647595	0	39.1435
		reverse	29241514	18911853	18942183	29553302	402	39.1664
Roldana gilgii	11936172	forward	267126485	199656259	183963772	250433509	961	42.5686
		reverse	265666011	167915164	216784017	250755399	60395	42.6883
Senecio flavus	3498014	forward	152896708	96474312	95907565	151727774	52649	38.704
		reverse	151538349	98940451	95730263	151874933	64236	39.0789
Senecio vulgaris	20685576	forward	331400095	188846834	191761939	328100862	4511858	36.4351
		reverse	333335274	190553622	191381941	328809959	540792	36.5621
Sinacalia tangutica	7602130	forward	115753148	78033450	74075047	116044118	1802	39.6211
		reverse	116144341	75444974	77045713	115099240	173297	39.7207
Telanthophora andrieuxii	7253076	forward	162587914	119096689	110758591	155126985	37059	41.9745
		reverse	159627953	105250502	125512626	157171606	44551	42.1403
Tephroseris newcombei	2256320	forward	50009706	40174555	35394290	44773413	196	44.3604
		reverse	46737076	33433512	42576592	47593563	11417	44.6194
Tussilago farfara	1933312	forward	29608282	18844595	19831747	29347027	605	39.6143
		reverse	29959595	19081659	19557243	28998733	35026	39.576
Werneria aretioides	535934	forward	20354059	12513821	12354684	20082139	1820	38.0797
		reverse	20206902	12380582	12529751	20177485	1925	38.1495
Xenophyllum lycopodioides	631390	forward	24003152	14885259	14782977	23787395	2765	38.3006
		reverse	23843908	14794896	14891736	23914597	3045	38.331
