## Supplementary material for "Resolving evolutionary relationships in the groundsels: phylogenomics, divergence time estimates, and biogeography of *Packera* (Asteraceae: Senecioneae)": SupplementalTable4_BioGeoRanges.xlsx

### Sheet: Sheet1
Supplemental Table 4. Presence/Absence values of each species given the ten geographic regions outlined by Takhtajan (1986). A value of "0" indicates absense, "1" indicates presence. Letters to the right of each column heading relates to Figure 6. The four column headings above the geographic regions refer to the four groupings of Packera used in the discussion, no groupings were designated four …
	East Coast		Central US	United States West Coast and Mexico		Arctic/Alpine			N/A	N/A
	Appalachian Province (P)	Atlantic and Gulf Coast Plain Province (T)	N. American Prairies Province (N)	Rocky Mountain and Vancouvarian Province (R)	Madrean Region (M)	Arctic Province (I)	Canadian Province (C)	Asia (A)	Europe (E)	Central America (S)
Packera × memmingeri	1	0	0	0	0	0	0	0	0	0
Packera actinella	0	0	0	0	1	0	0	0	0	0
Packera anonyma	1	1	0	0	0	0	0	0	0	0
Packera antennariifolia	1	0	0	0	0	0	0	0	0	0
Packera aurea	1	1	1	0	0	0	0	0	0	0
Packera bellidifolia	0	0	0	0	1	0	0	0	0	0
Packera bernardina	0	0	0	0	1	0	0	0	0	0
Packera bolanderi var. bolanderi	0	0	0	1	0	0	0	0	0	0
Packera bolanderi var. harfordii	0	0	0	1	0	0	0	0	0	0
Packera brewerii	0	0	0	0	1	0	0	0	0	0
Packera cana	0	0	1	1	1	0	0	0	0	0
Packera candidissima	0	0	0	0	1	0	0	0	0	0
Packera cardamine	0	0	0	0	1	0	0	0	0	0
Packera castoreus	0	0	0	0	1	0	0	0	0	0
Packera clevelandii	0	0	0	1	0	0	0	0	0	0
Packera coahuilensis	0	0	0	0	1	0	0	0	0	0
Packera contermina	0	0	0	1	0	0	0	0	0	0
Packera crawfordii	1	1	0	0	0	0	0	0	0	0
Packera crocata	0	0	0	1	1	0	0	0	0	0
Packera cymbalaria	0	0	0	1	0	1	1	0	0	0
Packera cynthioides	0	0	0	1	1	0	0	0	0	0
Packera debilis	0	0	1	1	0	0	0	0	0	0
Packera dimorphophylla var. dimorphophylla	0	0	0	1	1	0	0	0	0	0
Packera dimorphophylla var. paysonii	0	0	0	0	1	0	0	0	0	0
Packera eurycephala var. eurycephala	0	0	0	1	0	0	0	0	0	0
Packera eurycephala var. lewisrosei	0	0	0	1	1	0	0	0	0	0
Packera fendleri	0	0	1	1	1	0	0	0	0	0
Packera flettii	0	0	0	1	0	0	0	0	0	0
Packera franciscana	0	0	0	0	1	0	0	0	0	0
Packera ganderi	0	0	0	0	1	0	0	0	0	0
Packera glabella	1	1	1	0	0	0	0	0	0	0
Packera greenei	0	0	0	1	0	0	0	0	0	0
Packera hartiana	0	0	1	1	1	0	0	0	0	0
Packera hesperia	0	0	0	1	0	0	0	0	0	0
Packera heterophylla	0	0	0	0	0	1	1	1	0	0
Packera hintoniorum	0	0	0	0	1	0	0	0	0	0
Packera hyperborealis	0	0	0	0	0	1	1	0	0	0
Packera indecora	1	0	0	1	1	0	1	0	0	0
Packera ionophylla	0	0	0	1	1	0	0	0	0	0
Packera layneae	0	0	0	1	0	0	0	0	0	0
Packera loratifolia	0	0	0	0	1	0	0	0	0	0
Packera macounii	0	0	0	1	0	0	0	0	0	0
Packera malmstenii	0	0	0	0	1	0	0	0	0	0
Packera mancosana	0	0	0	1	0	0	0	0	0	0
Packera millefolium	1	0	0	0	0	0	0	0	0	0
Packera millelobata	0	0	0	0	1	0	0	0	0	0
Packera moranii	0	0	0	0	1	0	0	0	0	0
Packera multilobata	0	0	1	1	1	0	0	0	0	0
Packera musiniensis	0	0	0	0	1	0	0	0	0	0
Packera neomexicana var. neomexicana	0	0	0	1	1	0	0	0	0	0
Packera neomexicana var. metcalfei	0	0	0	0	1	0	0	0	0	0
Packera neomexicana var. mutabilis	0	0	0	1	1	0	0	0	0	0
Packera neomexicana var. toumeyi	0	0	0	0	1	0	0	0	0	0
Packera obovata	1	1	1	0	1	0	0	0	0	0
Packera ogotorukensis	0	0	0	1	0	1	1	0	0	0
Packera pauciflora	0	0	0	1	1	0	0	0	0	0
Packera paupercula var. appalachiana	1	0	0	0	0	0	0	0	0	0
Packera paupercula var. savannarum	1	0	1	0	0	0	0	0	0	0
Packera plattensis	1	1	1	1	0	0	0	0	0	0
Packera porteri	0	0	0	1	0	0	0	0	0	0
Packera pseudaurea var. flavula	0	0	0	1	0	0	0	0	0	0
Packera pseudaurea var. pseudaurea	1	0	1	1	1	0	0	0	0	0
Packera pseudaurea var. semicordata	1	0	1	0	0	0	0	0	0	0
Packera quebradensis	0	0	0	0	1	0	0	0	0	0
Packera quercetorum	0	0	0	0	1	0	0	0	0	0
Packera rosei	0	0	0	0	1	0	0	0	0	0
Packera sanguisorbae	0	0	0	0	1	0	0	0	0	0
Packera sanguisorboides	0	0	1	1	1	0	0	0	0	0
Packera scalaris var. parrasiana	0	0	0	0	1	0	0	0	0	0
Packera schweinitziana	1	0	0	0	0	0	0	0	0	0
Packera spellenbergii	0	0	1	0	0	0	0	0	0	0
Packera streptanthifolia var. borealis	0	0	0	1	0	0	0	0	0	0
Packera streptanthifolia var. rubicaulis	0	0	0	1	1	0	0	0	0	0
Packera streptanthifolia var. streptanthifolia	0	0	1	1	1	0	0	0	0	0
Packera subnuda var. moresbiensis	0	0	0	1	0	0	0	0	0	0
Packera tampicana	0	0	0	0	1	0	0	0	0	0
Packera texensis	0	0	1	0	0	0	0	0	0	0
Packera toluccana	0	0	0	0	1	0	0	0	0	0
Packera tomentosa	1	1	0	0	0	0	0	0	0	0
Packera thurberi	0	0	1	1	1	0	0	0	0	0
Packera umbraculifera	0	0	0	0	1	0	0	0	0	0
Packera werneriifolia	0	0	1	1	1	0	0	0	0	0
Packera zimapanica	0	0	0	0	1	0	0	0	0	0
Pericallis cruenta	0	0	0	0	0	0	0	0	1	0
Elekmania barahonensis	0	0	0	0	0	0	0	0	0	1
Werneria aretioides	0	0	0	0	0	0	0	0	0	1
Xenophyllum lycopodioides	0	0	0	0	0	0	0	0	0	1
